# CMV can spread through plant to plant contact: implications for experimental practices

**DOI:** 10.1101/2025.07.30.667662

**Authors:** Lola Chateau, Marion Szadkowski, Jérémy Théodore, Loup Rimbaud

## Abstract

Cucumber mosaic virus (CMV) is a major plant pathogen with a worldwide distribution and the widest host range among all known plant viruses. It affects numerous crop species and can cause symptoms that significantly reduce yield. CMV is primarily transmitted by aphids and more sporadically through seeds. It is frequently studied in laboratory settings with the aim of developing effective control strategies. In many experiments, infected plants are placed in direct contact with healthy ones assuming that CMV cannot be transmitted in this way. However, this has not been formally demonstrated. Therefore, this study aimed to assess whether CMV can be transmitted through plant-to-plant contact. Infected plants were first rubbed against healthy ones and then left in contact for 28 days. Target plants were subsequently tested using DAS-ELISA to detect potential transmission. We applied this protocol in two separate experiments totalizing 15 combinations of plant species including pepper (*Capsicum annuum*) and five weed species commonly found in Espelette pepper fields (*Capsella bursa*-*pastoris, Cerastium glomeratum, Stellaria media, Stachys arvensis* and *Trifolium repens*). We found that CMV could be transmitted through contact between pepper and all tested weed species except *T. repens*. These findings highlight the importance of verifying whether a virus is capable of contact transmission before carrying out experiments in conditions that could lead to such contacts. In case of transmission, appropriate precautions will be crucial to avoid unintended transmissions.
