## Supplementary material for "CMV can spread through plant to plant contact: implications for experimental practices": Table S2

### Sheet: Results
Experiment	Plant	Combination	Number	OD
1	Source	C. annuum	1	1.18
1	Source	C. annuum	2	0.72
1	Source	C. annuum	3	1.28
1	Source	C. annuum	4	1.19
1	Source	C. annuum	5	2.12
1	Source	C. annuum	6	1.48
1	Source	C. annuum	7	1.06
1	Source	C. annuum	8	1.65
1	Source	C. annuum	9	1.59
1	Source	C. annuum	10	2.47
1	Source	C. bursa-pastoris	1	0.96
1	Source	C. bursa-pastoris	2	2.97
1	Source	C. bursa-pastoris	3	2.53
1	Source	C. bursa-pastoris	4	1.98
1	Source	C. bursa-pastoris	5	2.37
1	Source	C. bursa-pastoris	6	2.63
1	Source	C. bursa-pastoris	7	2.52
1	Source	C. bursa-pastoris	8	2.64
1	Source	C. bursa-pastoris	9	2.8
1	Source	C. bursa-pastoris	10	2.81
1	Source	C. glomeratum	1	2.5
1	Source	C. glomeratum	2	1.97
1	Source	C. glomeratum	3	1.86
1	Source	C. glomeratum	4	1.67
1	Source	C. glomeratum	5	1.94
1	Source	C. glomeratum	6	1.85
1	Source	C. glomeratum	7	0.16
1	Source	C. glomeratum	8	1.82
1	Source	C. glomeratum	9	1.76
1	Source	C. glomeratum	10	0.24
1	Source	S. arvensis	1	3.55
1	Source	S. arvensis	2	3.33
1	Source	S. arvensis	3	3.05
1	Source	S. arvensis	4	3.27
1	Source	S. arvensis	5	2.59
1	Source	S. arvensis	6	2.68
1	Source	S. arvensis	7	3.18
1	Source	S. arvensis	8	3.19
1	Source	S. arvensis	9	0.25
1	Source	S. arvensis	10	2.41
1	Source	S. media	1	2.67
1	Source	S. media	2	2.16
1	Source	S. media	3	2.34
1	Source	S. media	4	0.23
1	Source	S. media	5	2.23
1	Source	S. media	6	2.67
1	Source	S. media	7	2.5
1	Source	S. media	8	2.09
1	Source	S. media	9	0.18
1	Source	S. media	10	2.12
1	Source	T. repens	1	0.13
1	Source	T. repens	2	0.11
1	Source	T. repens	3	1.96
1	Source	T. repens	4	0.11
1	Source	T. repens	5	0.1
1	Source	T. repens	6	0.1
1	Source	T. repens	7	0.1
1	Source	T. repens	8	0.1
1	Source	T. repens	9	0.11
1	Source	T. repens	10	0.1
1	Source	T. repens	11	0.09
1	Source	T. repens	12	0.12
1	Source	T. repens	13	0.09
1	Source	T. repens	14	0.09
1	Source	T. repens	15	0.09
1	Source	T. repens	16	0.09
1	Source	T. repens	17	0.09
1	Source	T. repens	18	0.09
1	Source	T. repens	19	0.09
1	Source	T. repens	20	1.93
1	Source	T. repens	21	0.13
1	Source	T. repens	22	0.09
1	Source	T. repens	23	0.09
1	Source	T. repens	24	0.09
1	Source	T. repens	25	0.09
1	Source	T. repens	26	0.09
1	Source	T. repens	27	1.39
1	Source	T. repens	28	0.09
1	Source	T. repens	29	0.09
1	Source	T. repens	30	0.09
1	Source	T. repens	31	0.09
1	Source	T. repens	32	1.98
1	Source	T. repens	33	0.16
1	Source	T. repens	34	0.1
1	Source	T. repens	35	0.09
1	Source	T. repens	36	0.09
1	Source	T. repens	37	0.09
1	Source	T. repens	38	0.09
1	Source	T. repens	39	0.81
1	Source	T. repens	40	0.09
1	Source	T. repens	41	0.09
1	Source	T. repens	42	0.1
1	Source	T. repens	43	0.09
1	Source	T. repens	44	0.09
1	Source	T. repens	45	0.09
1	Source	T. repens	46	0.09
1	Source	T. repens	47	0.09
1	Source	T. repens	48	0.09
1	Source	T. repens	49	0.09
1	Source	T. repens	50	0.09
1	Source	T. repens	51	0.1
1	Source	T. repens	52	0.1
1	Source	T. repens	53	0.09
1	Source	T. repens	54	0.09
1	Source	T. repens	55	0.09
1	Source	T. repens	56	0.09
1	Source	T. repens	57	0.09
1	Source	T. repens	58	0.09
1	Source	T. repens	59	0.09
1	Source	T. repens	60	0.1
1	Source	T. repens	61	0.09
1	Source	T. repens	62	0.09
1	Source	T. repens	63	0.09
1	Source	T. repens	64	0.09
1	Source	T. repens	65	0.09
1	Source	T. repens	66	0.1
1	Source	T. repens	67	0.09
1	Source	T. repens	68	0.09
1	Source	T. repens	69	0.09
1	Source	T. repens	70	0.09
1	Source	T. repens	71	0.09
1	Source	T. repens	72	0.09
1	Source	T. repens	73	0.09
1	Source	T. repens	74	0.1
1	Source	T. repens	75	1.88
1	Source	T. repens	76	1.92
1	Source	T. repens	77	0.12
1	Source	T. repens	78	0.1
1	Source	T. repens	79	0.1
1	Source	T. repens	80	0.09
1	Source	T. repens	81	0.1
1	Source	T. repens	82	0.11
1	Source	T. repens	83	0.12
1	Source	T. repens	84	0.1
1	Source	T. repens	85	0.1
1	Source	T. repens	86	0.09
1	Source	T. repens	87	0.09
1	Source	T. repens	88	0.09
1	Source	T. repens	89	0.09
1	Source	T. repens	90	0.09
1	Source	T. repens	91	0.09
1	Source	T. repens	92	0.09
1	Source	T. repens	93	0.09
1	Source	T. repens	94	0.09
1	Source	T. repens	95	0.09
1	Source	T. repens	96	0.1
1	Source	T. repens	97	0.1
1	Source	T. repens	98	0.12
1	Source	T. repens	99	0.1
1	Source	T. repens	100	0.09
1	Target	C. annuum->C. glomeratum	1	0.11
1	Target	C. annuum->C. glomeratum	2	0.11
1	Target	C. annuum->C. glomeratum	3	0.11
1	Target	C. annuum->C. glomeratum	4	0.11
1	Target	C. annuum->C. glomeratum	5	0.1
1	Target	C. annuum->C. glomeratum	6	0.1
1	Target	C. annuum->C. glomeratum	7	0.1
1	Target	C. annuum->C. glomeratum	8	0.11
1	Target	C. annuum->C. annuum	1	0.13
1	Target	C. annuum->C. annuum	2	0.11
1	Target	C. annuum->C. annuum	3	0.11
1	Target	C. annuum->C. annuum	4	0.12
1	Target	C. annuum->C. annuum	5	0.11
1	Target	C. annuum->C. annuum	6	0.1
1	Target	C. annuum->C. annuum	7	0.11
1	Target	C. annuum->C. annuum	8	0.11
1	Target	C. annuum->C. bursa-pastoris	1	1.05
1	Target	C. annuum->C. bursa-pastoris	2	0.7
1	Target	C. annuum->C. bursa-pastoris	3	0.13
1	Target	C. annuum->C. bursa-pastoris	4	0.55
1	Target	C. annuum->C. bursa-pastoris	5	0.12
1	Target	C. annuum->C. bursa-pastoris	6	1.47
1	Target	C. annuum->C. bursa-pastoris	7	0.12
1	Target	C. annuum->C. bursa-pastoris	8	2.07
1	Target	C. annuum->S. arvensis	1	0.12
1	Target	C. annuum->S. arvensis	2	0.12
1	Target	C. annuum->S. arvensis	3	0.12
1	Target	C. annuum->S. arvensis	4	0.11
1	Target	C. annuum->S. arvensis	5	0.12
1	Target	C. annuum->S. arvensis	6	0.11
1	Target	C. annuum->S. arvensis	7	1.95
1	Target	C. annuum->S. arvensis	8	0.12
1	Target	C. annuum->S. media	1	0.11
1	Target	C. annuum->S. media	2	0.11
1	Target	C. annuum->S. media	3	0.11
1	Target	C. annuum->S. media	4	0.11
1	Target	C. annuum->S. media	5	0.11
1	Target	C. annuum->S. media	6	0.1
1	Target	C. annuum->S. media	7	0.11
1	Target	C. annuum->S. media	8	0.11
1	Target	C. annuum->T. repens	1	0.11
1	Target	C. annuum->T. repens	2	0.11
1	Target	C. annuum->T. repens	3	0.11
1	Target	C. annuum->T. repens	4	0.11
1	Target	C. annuum->T. repens	5	0.11
1	Target	C. annuum->T. repens	6	0.11
1	Target	C. annuum->T. repens	7	0.11
1	Target	C. annuum->T. repens	8	0.11
1	Target	C. bursa-pastoris->C. annuum	1	0.12
1	Target	C. bursa-pastoris->C. annuum	2	1.49
1	Target	C. bursa-pastoris->C. annuum	3	2.15
1	Target	C. bursa-pastoris->C. annuum	4	0.11
1	Target	C. bursa-pastoris->C. annuum	5	1.67
1	Target	C. bursa-pastoris->C. annuum	6	1.65
1	Target	C. bursa-pastoris->C. annuum	7	1.23
1	Target	C. bursa-pastoris->C. annuum	8	0.12
1	Target	C. glomeratum->C. annuum	1	0.11
1	Target	C. glomeratum->C. annuum	2	0.11
1	Target	C. glomeratum->C. annuum	3	0.11
1	Target	C. glomeratum->C. annuum	4	0.12
1	Target	C. glomeratum->C. annuum	5	0.11
1	Target	C. glomeratum->C. annuum	6	0.11
1	Target	C. glomeratum->C. annuum	7	2.05
1	Target	C. glomeratum->C. annuum	8	0.15
1	Target	S. arvensis->C. annuum	1	0.12
1	Target	S. arvensis->C. annuum	2	1.41
1	Target	S. arvensis->C. annuum	3	2.05
1	Target	S. arvensis->C. annuum	4	0.16
1	Target	S. arvensis->C. annuum	5	2.23
1	Target	S. arvensis->C. annuum	6	1.01
1	Target	S. arvensis->C. annuum	7	2.48
1	Target	S. arvensis->C. annuum	8	2.05
1	Target	S. media->C. annuum	1	0.11
1	Target	S. media->C. annuum	2	0.11
1	Target	S. media->C. annuum	3	0.12
1	Target	S. media->C. annuum	4	0.12
1	Target	S. media->C. annuum	5	0.11
1	Target	S. media->C. annuum	6	0.1
1	Target	S. media->C. annuum	7	2.23
1	Target	S. media->C. annuum	8	0.13
1	Target	T. repens->C. annuum	1	0.14
1	Target	T. repens->C. annuum	2	0.12
1	Target	T. repens->C. annuum	3	0.13
1	Target	T. repens->C. annuum	4	0.14
1	Target	T. repens->C. annuum	5	0.14
1	Target	T. repens->C. annuum	6	0.12
1	Target	T. repens->C. annuum	7	0.15
1	Target	T. repens->C. annuum	8	0.13
2	Source	C. annuum	1	0.46
2	Source	C. annuum	2	0.61
2	Source	C. annuum	2	0.58
2	Source	C. annuum	3	0.48
2	Source	C. annuum	4	0.62
2	Source	C. annuum	5	0.64
2	Source	C. annuum	6	0.5
2	Source	C. annuum	7	0.41
2	Source	C. annuum	8	0.46
2	Source	C. annuum	9	0.54
2	Source	C. annuum	10	0.58
2	Source	C. annuum	11	0.75
2	Source	C. annuum	13	0.53
2	Source	C. annuum	14	0.59
2	Source	C. annuum	15	0.5
2	Source	C. annuum	16	0.54
2	Source	C. annuum	17	0.57
2	Source	C. bursa-pastoris	1	1.32
2	Source	C. bursa-pastoris	2	1.99
2	Source	C. bursa-pastoris	3	1.54
2	Source	C. bursa-pastoris	4	1.87
2	Source	C. bursa-pastoris	5	1.8
2	Source	C. bursa-pastoris	6	1.62
2	Source	C. bursa-pastoris	7	1.5
2	Source	C. bursa-pastoris	8	1.71
2	Source	C. bursa-pastoris	9	2.03
2	Source	C. bursa-pastoris	10	1.69
2	Source	C. bursa-pastoris	11	1.65
2	Source	C. bursa-pastoris	12	1.91
2	Source	C. glomeratum	1	1.24
2	Source	C. glomeratum	2	1.09
2	Source	C. glomeratum	3	1.62
2	Source	C. glomeratum	4	1.23
2	Source	C. glomeratum	5	0.12
2	Source	C. glomeratum	6	0.79
2	Source	C. glomeratum	7	1.84
2	Source	C. glomeratum	8	1.41
2	Source	C. glomeratum	9	0.13
2	Source	C. glomeratum	10	1.36
2	Source	C. glomeratum	11	0.12
2	Source	C. glomeratum	12	0.95
2	Source	S. arvensis	1	2.32
2	Source	S. arvensis	2	2.28
2	Source	S. arvensis	3	2.18
2	Source	S. arvensis	4	2.47
2	Source	S. arvensis	5	2.05
2	Source	S. arvensis	6	2.28
2	Source	S. arvensis	7	1.84
2	Source	S. arvensis	8	2.08
2	Source	S. arvensis	9	2
2	Source	S. arvensis	10	1.84
2	Source	S. arvensis	11	2.17
2	Source	S. arvensis	12	2.33
2	Source	S. media	1	1.7
2	Source	S. media	2	1.49
2	Source	S. media	3	1.15
2	Source	S. media	4	1.86
2	Source	S. media	5	1.87
2	Source	S. media	6	1.86
2	Source	S. media	7	1.92
2	Source	S. media	8	1.94
2	Source	S. media	9	1.95
2	Source	S. media	10	1.86
2	Source	S. media	11	1.72
2	Source	S. media	12	1.74
2	Source	T. repens	1	0.16
2	Source	T. repens	2	0.13
2	Source	T. repens	3	0.12
2	Source	T. repens	4	0.11
2	Source	T. repens	5	0.11
2	Source	T. repens	6	0.1
2	Source	T. repens	7	0.11
2	Source	T. repens	8	0.13
2	Source	T. repens	9	0.1
2	Source	T. repens	10	0.1
2	Source	T. repens	11	0.11
2	Source	T. repens	12	0.1
2	Source	T. repens	13	0.11
2	Source	T. repens	14	0.1
2	Source	T. repens	15	0.1
2	Source	T. repens	16	0.11
2	Source	T. repens	17	0.1
2	Source	T. repens	18	0.1
2	Source	T. repens	19	0.1
2	Source	T. repens	20	0.1
2	Source	T. repens	21	0.1
2	Source	T. repens	22	0.1
2	Source	T. repens	23	0.1
2	Source	T. repens	24	0.1
2	Source	T. repens	25	0.12
2	Source	T. repens	26	0.1
2	Source	T. repens	27	0.1
2	Source	T. repens	28	0.1
2	Source	T. repens	29	0.1
2	Source	T. repens	30	0.1
2	Source	T. repens	31	0.1
2	Source	T. repens	32	0.1
2	Source	T. repens	33	0.1
2	Source	T. repens	34	0.1
2	Source	T. repens	35	0.1
2	Source	T. repens	36	0.1
2	Source	T. repens	37	0.1
2	Source	T. repens	38	0.09
2	Source	T. repens	39	0.1
2	Source	T. repens	40	0.1
2	Source	T. repens	41	0.1
2	Source	T. repens	42	0.1
2	Source	T. repens	43	0.1
2	Source	T. repens	44	0.1
2	Source	T. repens	45	0.1
2	Source	T. repens	46	0.1
2	Source	T. repens	47	0.11
2	Source	T. repens	48	0.1
2	Source	T. repens	49	0.1
2	Source	T. repens	50	0.1
2	Source	T. repens	51	0.1
2	Source	T. repens	52	0.1
2	Source	T. repens	53	0.12
2	Source	T. repens	54	0.1
2	Source	T. repens	55	0.1
2	Source	T. repens	56	0.1
2	Source	T. repens	57	0.1
2	Source	T. repens	58	0.1
2	Source	T. repens	59	0.1
2	Source	T. repens	60	0.09
2	Source	T. repens	61	0.1
2	Source	T. repens	62	0.1
2	Source	T. repens	63	0.1
2	Source	T. repens	64	0.1
2	Source	T. repens	65	0.1
2	Source	T. repens	66	0.1
2	Source	T. repens	67	0.1
2	Source	T. repens	68	0.09
2	Source	T. repens	69	0.1
2	Source	T. repens	70	0.1
2	Source	T. repens	71	0.1
2	Source	T. repens	72	0.1
2	Source	T. repens	73	0.1
2	Source	T. repens	74	0.1
2	Source	T. repens	75	0.1
2	Source	T. repens	76	0.1
2	Source	T. repens	77	0.1
2	Source	T. repens	78	0.1
2	Source	T. repens	79	0.1
2	Source	T. repens	80	0.1
2	Source	T. repens	81	0.1
2	Source	T. repens	82	0.1
2	Source	T. repens	83	0.1
2	Source	T. repens	84	0.09
2	Source	T. repens	85	0.1
2	Source	T. repens	86	0.1
2	Source	T. repens	87	0.1
2	Source	T. repens	88	0.1
2	Source	T. repens	89	0.1
2	Source	T. repens	90	0.1
2	Source	T. repens	91	0.1
2	Source	T. repens	92	0.09
2	Source	T. repens	93	0.1
2	Source	T. repens	94	0.09
2	Source	T. repens	95	0.1
2	Source	T. repens	96	0.1
2	Source	T. repens	97	0.1
2	Source	T. repens	98	1.43
2	Source	T. repens	99	0.11
2	Source	T. repens	100	0.1
2	Source	T. repens	101	0.1
2	Source	T. repens	102	0.1
2	Source	T. repens	103	0.1
2	Source	T. repens	104	0.1
2	Source	T. repens	105	0.1
2	Target	C. annuum->C. annuum	1	0.09
2	Target	C. annuum->C. annuum	2	0.1
2	Target	C. annuum->C. annuum	3	0.1
2	Target	C. annuum->C. annuum	4	0.09
2	Target	C. annuum->C. annuum	5	0.09
2	Target	C. annuum->C. annuum	6	0.09
2	Target	C. annuum->C. annuum	7	0.09
2	Target	C. annuum->C. annuum	8	0.66
2	Target	C. annuum->C. annuum	9	0.61
2	Target	C. annuum->C. annuum	10	0.1
2	Target	C. annuum->C. annuum	11	0.1
2	Target	C. annuum->C. annuum	12	0.09
2	Target	C. annuum->C. annuum	13	0.1
2	Target	C. annuum->C. annuum	14	0.1
2	Target	C. annuum->C. annuum	15	0.09
2	Target	C. annuum->C. annuum	16	0.09
2	Target	C. annuum->C. annuum	17	0.09
2	Target	C. annuum->C. annuum	18	0.1
2	Target	C. annuum->C. annuum	19	0.1
2	Target	C. annuum->C. annuum	20	0.1
2	Target	C. annuum->C. annuum	21	0.1
2	Target	C. annuum->C. annuum	22	0.09
2	Target	C. annuum->C. annuum	23	0.09
2	Target	C. annuum->C. annuum	24	0.1
2	Target	C. annuum->C. annuum	25	0.09
2	Target	C. annuum->C. annuum	26	0.09
2	Target	C. annuum->C. annuum	27	0.1
2	Target	C. annuum->C. annuum	28	0.09
2	Target	C. annuum->C. annuum	29	0.09
2	Target	C. annuum->C. annuum	30	0.09
2	Target	C. annuum->C. annuum	31	0.09
2	Target	C. annuum->C. annuum	32	0.1
2	Target	C. annuum->C. bursa-pastoris	1	0.28
2	Target	C. annuum->C. bursa-pastoris	2	0.23
2	Target	C. annuum->C. bursa-pastoris	3	0.19
2	Target	C. annuum->C. bursa-pastoris	4	1.16
2	Target	C. annuum->C. bursa-pastoris	5	1.4
2	Target	C. annuum->C. bursa-pastoris	6	1.71
2	Target	C. annuum->C. bursa-pastoris	7	0.28
2	Target	C. annuum->C. bursa-pastoris	8	0.61
2	Target	C. annuum->C. glomeratum	1	0.11
2	Target	C. annuum->C. glomeratum	2	0.1
2	Target	C. annuum->C. glomeratum	3	0.1
2	Target	C. annuum->C. glomeratum	4	0.1
2	Target	C. annuum->C. glomeratum	5	0.1
2	Target	C. annuum->C. glomeratum	6	0.1
2	Target	C. annuum->C. glomeratum	7	0.1
2	Target	C. annuum->C. glomeratum	8	0.12
2	Target	C. annuum->S. arvensis	1	0.14
2	Target	C. annuum->S. arvensis	2	0.14
2	Target	C. annuum->S. arvensis	3	0.18
2	Target	C. annuum->S. arvensis	4	0.13
2	Target	C. annuum->S. arvensis	5	0.16
2	Target	C. annuum->S. arvensis	6	0.2
2	Target	C. annuum->S. arvensis	7	0.18
2	Target	C. annuum->S. arvensis	8	0.91
2	Target	C. annuum->S. media	1	0.1
2	Target	C. annuum->S. media	2	0.1
2	Target	C. annuum->S. media	3	0.1
2	Target	C. annuum->S. media	4	0.1
2	Target	C. annuum->S. media	5	0.1
2	Target	C. annuum->S. media	6	0.1
2	Target	C. annuum->S. media	7	0.1
2	Target	C. annuum->S. media	8	0.11
2	Target	C. annuum->T. repens	1	0.1
2	Target	C. annuum->T. repens	2	0.1
2	Target	C. annuum->T. repens	3	0.11
2	Target	C. annuum->T. repens	4	0.09
2	Target	C. annuum->T. repens	5	0.1
2	Target	C. annuum->T. repens	6	0.1
2	Target	C. annuum->T. repens	7	0.1
2	Target	C. annuum->T. repens	8	0.1
2	Target	C. bursa-pastoris->C. annuum	1	1.07
2	Target	C. bursa-pastoris->C. annuum	2	0.57
2	Target	C. bursa-pastoris->C. annuum	3	0.7
2	Target	C. bursa-pastoris->C. annuum	4	0.52
2	Target	C. bursa-pastoris->C. annuum	5	0.12
2	Target	C. bursa-pastoris->C. annuum	6	1.05
2	Target	C. bursa-pastoris->C. annuum	7	0.17
2	Target	C. bursa-pastoris->C. annuum	8	1.69
2	Target	C. bursa-pastoris->C. bursa-pastoris	1	1.76
2	Target	C. bursa-pastoris->C. bursa-pastoris	2	1.79
2	Target	C. bursa-pastoris->C. bursa-pastoris	3	2.23
2	Target	C. bursa-pastoris->C. bursa-pastoris	4	2.32
2	Target	C. bursa-pastoris->C. bursa-pastoris	5	2.01
2	Target	C. bursa-pastoris->C. bursa-pastoris	6	2.25
2	Target	C. bursa-pastoris->C. bursa-pastoris	7	2.3
2	Target	C. bursa-pastoris->C. bursa-pastoris	8	2.02
2	Target	C. glomeratum->C. annuum	1	0.1
2	Target	C. glomeratum->C. annuum	2	0.71
2	Target	C. glomeratum->C. annuum	3	0.17
2	Target	C. glomeratum->C. annuum	4	0.13
2	Target	C. glomeratum->C. annuum	5	0.12
2	Target	C. glomeratum->C. annuum	6	0.1
2	Target	C. glomeratum->C. annuum	7	0.11
2	Target	C. glomeratum->C. annuum	8	0.14
2	Target	C. glomeratum->C. glomeratum	1	0.2
2	Target	C. glomeratum->C. glomeratum	2	0.12
2	Target	C. glomeratum->C. glomeratum	3	0.1
2	Target	C. glomeratum->C. glomeratum	4	0.11
2	Target	C. glomeratum->C. glomeratum	5	0.11
2	Target	C. glomeratum->C. glomeratum	6	1.04
2	Target	C. glomeratum->C. glomeratum	7	0.12
2	Target	C. glomeratum->C. glomeratum	8	0.62
2	Target	S. arvensis->C. annuum	1	0.11
2	Target	S. arvensis->C. annuum	2	0.13
2	Target	S. arvensis->C. annuum	3	0.16
2	Target	S. arvensis->C. annuum	4	0.11
2	Target	S. arvensis->C. annuum	5	0.78
2	Target	S. arvensis->C. annuum	6	0.2
2	Target	S. arvensis->C. annuum	7	0.12
2	Target	S. arvensis->C. annuum	8	0.11
2	Target	S. arvensis->S. arvensis	1	0.11
2	Target	S. arvensis->S. arvensis	2	2.19
2	Target	S. arvensis->S. arvensis	3	2.04
2	Target	S. arvensis->S. arvensis	4	2.63
2	Target	S. arvensis->S. arvensis	5	2.25
2	Target	S. arvensis->S. arvensis	6	2.22
2	Target	S. arvensis->S. arvensis	7	2.15
2	Target	S. arvensis->S. arvensis	8	2.4
2	Target	S. media->C. annuum	1	0.1
2	Target	S. media->C. annuum	2	0.1
2	Target	S. media->C. annuum	3	0.09
2	Target	S. media->C. annuum	4	0.1
2	Target	S. media->C. annuum	5	0.09
2	Target	S. media->C. annuum	6	0.6
2	Target	S. media->C. annuum	7	0.12
2	Target	S. media->C. annuum	8	0.11
2	Target	S. media->S. media	1	0.11
2	Target	S. media->S. media	2	0.11
2	Target	S. media->S. media	3	0.12
2	Target	S. media->S. media	4	1.68
2	Target	S. media->S. media	5	0.13
2	Target	S. media->S. media	6	0.19
2	Target	S. media->S. media	7	0.11
2	Target	S. media->S. media	8	0.39
2	Target	T. repens->C. annuum	1	0.09
2	Target	T. repens->C. annuum	2	0.1
2	Target	T. repens->C. annuum	3	0.1
2	Target	T. repens->C. annuum	4	0.1
2	Target	T. repens->C. annuum	5	0.09
2	Target	T. repens->C. annuum	6	0.1
2	Target	T. repens->C. annuum	7	0.09
2	Target	T. repens->C. annuum	8	0.09
